# Genetic contributions to variation in human stature in prehistoric Europe

**DOI:** 10.1101/690545

**Authors:** Samantha L. Cox, Christopher B. Ruff, Robert M. Maier, Iain Mathieson

## Abstract

The relative contributions of genetics and environment to temporal and geographic variation in human height remain largely unknown. Ancient DNA has identified changes in genetic ancestry over time, but it is not clear whether those changes in ancestry are associated with changes in height. Here, we directly test whether changes over the past 38,000 years in European height predicted using DNA from 1071 ancient individuals are consistent with changes observed in 1159 skeletal remains from comparable populations. We show that the observed decrease in height between the Early Upper Paleolithic and the Mesolithic is qualitatively predicted by genetics. Similarly, both skeletal and genetic height remained constant between the Mesolithic and Neolithic and increased between the Neolithic and Bronze Age. Sitting height changes much less than standing height–consistent with genetic predictions–although genetics predicts a small Bronze Age increase that is not observed in skeletal remains. Geographic variation in stature is also qualitatively consistent with genetic predictions, particularly with respect to latitude. Finally, we hypothesize that an observed decrease in genetic heel bone mineral density in the Neolithic reflects adaptation to the decreased mobility indicated by decreased femoral bending strength. This study provides a model for interpreting phenotypic changes predicted from ancient DNA and demonstrates how they can be combined with phenotypic measurements to understand the relative contribution of genetic and developmentally plastic responses to environmental change.

**Significance:** Measurements of prehistoric human skeletal remains provide a record of changes in height and other anthropometric traits, over time. Often, these changes are interpreted in terms of plastic developmental response to shifts in diet, climate or other environmental factors. These changes can also be genetic in origin but, until recently, it has been impossible to separate the effects of genetics and environment. Here we use ancient DNA to directly estimate genetic changes in phenotypes and to identify changes driven not by genetics, but by environment. We show that changes over the past 35,000 years are largely predicted by genetics, but also identify specific shifts that are more likely to be environmentally driven.
