## Supplementary Tables for "Genetic contributions to variation in human stature in prehistoric Europe"

### Sheet: Supplementary Table 1
Supplementary Table 1: FST between all pairs of ancient groups, 1000 Genomes European populations plus CHB (East Asian) and YRI (West African) populations for comparison.
	E	L	M	N	B	FIN	CEU	GBR	IBS	TSI	CHB	YRI
E		0.078	0.083	0.078	0.068	0.072	0.071	0.071	0.069	0.071	0.131	0.173
L	0.078		0.003	0.057	0.038	0.039	0.04	0.04	0.045	0.052	0.141	0.185
M	0.083	0.003		0.052	0.032	0.036	0.037	0.037	0.042	0.048	0.141	0.186
N	0.078	0.057	0.052		0.014	0.026	0.016	0.017	0.01	0.01	0.127	0.162
B	0.068	0.038	0.032	0.014		0.01	0.005	0.005	0.007	0.008	0.111	0.155
FIN	0.072	0.039	0.036	0.026	0.01		0.006	0.007	0.011	0.012	0.103	0.158
CEU	0.071	0.04	0.037	0.016	0.005	0.006		0	0.002	0.004	0.111	0.155
GBR	0.071	0.04	0.037	0.017	0.005	0.007	0		0.003	0.004	0.111	0.155
IBS	0.069	0.045	0.042	0.01	0.007	0.011	0.002	0.003		0.002	0.11	0.149
TSI	0.071	0.052	0.048	0.01	0.008	0.012	0.004	0.004	0.002		0.11	0.15
CHB	0.131	0.141	0.141	0.127	0.111	0.103	0.111	0.111	0.11	0.11		0.184
YRI	0.173	0.185	0.186	0.162	0.155	0.158	0.155	0.155	0.149	0.15	0.184

### Sheet: Supplementary Table 2
Supplementary Table 2: AIC for all traits and models. GWAS, GWASSibs and Skel represent PRS(GWAS), PRS(GWAS/Sibs) and skeletal measurements, respectively.
Model	AIC_GWAS_Standing	AIC_GWAS_Sitting	AIC_GWAS_hBMD	AIC_GWASSibs_Standing	AIC_GWASSibs_Sitting	AIC_GWASSibs_hBMD	AIC_Skel_Stature	AIC_Skel_Sitting	AIC_Skel_FZx
ELMNB	3186.45	3182.12	3166.67	3062.21	3180.26	3139.26	7473.82	1144.22	-6034.54
E_LMNB	3165.2	3169.74	3163.13	3042.71	3168.18	3135.68	7450.64	1147.43	-6067.24
EL_MNB	3157.78	3163.43	3168.58	3039.84	3168.92	3141.69	7455.06	1147.85	-6075.72
ELM_NB	3145.96	3157.6	3153.03	3036.56	3164.65	3139.68	7444.4	1147.73	-6079.69
ELMN_B	3142.34	3154.75	3169.33	3026.61	3157.78	3141.66	7435.25	1147.14	-6085.09
E_L_MNB	3157.68	3167.06	3166.12	3040.52	3169.7	3133.4	7453.37	1150.64	-6083.81
E_LM_NB	3145.81	3161.17	3149.87	3035.82	3163.52	3133.55	7443.28	1151.43	-6082.76
E_LMN_B	3142.32	3158.05	3159.56	3026.39	3158.58	3137.78	7426.45	1151.04	-6091.71
EL_M_NB	3148.71	3161.39	3153.59	3038.37	3165.89	3142.92	7434.35	1151.55	-6077.85
EL_MN_B	3145.98	3158.11	3160.35	3029.59	3161.18	3145.07	7430.76	1150.53	-6091.45
ELM_N_B	3145.55	3158.3	3154.73	3030.52	3160.27	3138.68	7398.57	1149.15	-6106.28
elmnb	3186.24	3186.2	3186.17	3061.04	3180.88	3143.68	7486.87	1142.9	-5833.68
e_lmnb	3187.6	3188.13	3179.88	3061.92	3182.87	3143.02	7452.67	1144.78	-5851.68
el_mnb	3187.88	3187.55	3175.06	3062.99	3182.58	3143.7	7474.65	1144.42	-5880.26
elm_nb	3180.55	3174.36	3161.38	3055.48	3178.79	3136.83	7488.85	1144.07	-5942.39
elmn_b	3152.94	3158.12	3186.41	3029.07	3159.67	3142.61	7480.71	1143.44	-5963.88
e_l_mnb	3189.6	3189.35	3176.88	3063.37	3184.1	3144.9	7454.32	1146.38	-5878.29
e_lm_nb	3180.39	3176.01	3160.22	3054.49	3180.47	3137.85	7447.27	1146.05	-5940.7
e_lmn_b	3152.12	3159.85	3181.02	3027.32	3161.04	3142.65	7436.18	1145.44	-5968.6
el_m_nb	3180.11	3176.21	3158.89	3056.11	3180.78	3138.58	7469.32	1146.07	-5940.93
el_mn_b	3151.57	3160.04	3176.67	3028.98	3161.49	3143.43	7458.73	1145.39	-5978.03
elm_n_b	3153.47	3159.98	3157.24	3029.65	3159.95	3138.8	7479.82	1145.35	-5998.08
elmn_B	3144.73	3152.97	3188.41	3029.75	3156.84	3142.84	7470.16	1145.14	-5965.81
e_lmn_B	3143.89	3154.69	3183.02	3028	3158.2	3142.88	7425.1	1147.14	-5970.57
E_lmn_b	3148.96	3161.3	3175.63	3023.9	3159.43	3135.6	7435.59	1147.39	-5970.48
E_lmn_B	3148.96	3161.3	3175.63	3023.9	3159.43	3135.6	7435.59	1147.39	-5970.48
ELM_n_b	3152.18	3161.49	3151.94	3027.88	3161.73	3139.66	7434.68	1147.35	-5996.11
elm_N_b	3155.1	3161.95	3158.04	3031.61	3161.33	3137.61	7456.24	1145.45	-6003.65
elm_n_B	3145.24	3154.82	3159.24	3030.34	3157.11	3139.03	7469.23	1147.04	-6000.17
